# Environmental selection overrides host selection in a horizontally acquired microbiota

**DOI:** 10.1101/2023.03.22.533819

**Authors:** Nancy Obeng, Hinrich Schulenburg

## Abstract

Horizontally acquired symbionts need to succeed both within hosts and the free-living environment. Microbes might invest differentially in these habitats, thus shaping fitness within host-associated microbiota communities. In this study, we investigated how host and environmental selection affect microbiota composition in a two-member model community of *Pseudomonas lurida* MYb11 and *Ochrobactrum vermis* MYb71 from the natural microbiota of *Caenorhabditis elegans*. Fitness characterizations in the host and non-host environment revealed distinct ecological strategies: while MYb11 dominated free-living by rapidly growing, it was quickly outcompeted within worms by MYb71. Using mathematical modeling and experimental evolution, we assessed how these distinct strategies affect microbiota composition over time. We found that MYb11 enriches in the host via its advantage in the environment and additionally adapts to the host. This community shift was mirrored in host fitness. Overall, this highlights the importance of the symbiont pool and shows that environmental selection can overwhelm host adaptation.
