## Supplementary Data for "Environmental selection overrides host selection in a horizontally acquired microbiota"

### Sheet: Table S1
Supplementary Table S1. Comparisons of MYb11 and MYb71 growth in monocultures with growth in co-culture using ANOVA followed by Dunnett post-hoc test.
Time point: 0h
ANOVA
	Df	Sum Sq	Mean Sq	F-value	P-value
Species	2	4.421	2.211	5.947	0.016
Replicate population (pop)	1	0.016	0.016	0.043	0.838
Species:pop	2	0.039	0.019	0.052	0.949
Residuals	12	4.461	0.372
Dunnett post-hoc
Hypothesis	Estimate	Std. Error	t-value	P-value
MYb11 - co-culture == 0	-0.914	0.803	-1.138	0.44
MYb71 - co-culture == 0	0.181	0.803	0.225	0.964
Time point: 24h
ANOVA
	Df	Sum Sq	Mean Sq	F-value	P-value
Species	2	1.942	0.971	0.949	0.415
Replicate population (pop)	1	0.253	0.253	0.247	0.628
Species:pop	2	0.457	0.228	0.223	0.803
Residuals	12	12.284	1.024
Dunnett post-hoc
Hypothesis	Estimate	Std. Error	t-value	P-value
MYb11 - co-culture == 0	-1.393	1.332	-1.046	0.493
MYb71 - co-culture == 0	-1.38	1.332	-1.036	0.499
Time point: 72h
ANOVA
	Df	Sum Sq	Mean Sq	F-value	P-value
Species	2	3.348	1.674	3.495	0.071
Replicate population (pop)	1	0.333	0.333	0.696	0.424
Species:pop	2	3.745	1.872	3.908	0.056
Residuals	10	4.791	0.479	NA	NA
Dunnett post-hoc
Hypothesis	Estimate	Std. Error	t-value	P-value
MYb11 - co-culture == 0	2.493	0.918	2.716	0.039
MYb71 - co-culture == 0	3.307	0.995	3.323	0.014
Time point: 168h
ANOVA
	Df	Sum Sq	Mean Sq	F-value	P-value
Species	2	1.22	0.61	0.277	0.764
Replicate population (pop)	1	2.491	2.491	1.131	0.3125
Species:pop	2	1.35	0.675	0.306	0.743
Residuals	10	22.021	2.201
Dunnett post-hoc
Hypothesis	Estimate	Std. Error	t-value	P-value
MYb11 - co-culture == 0	1.706	1.968	0.867	0.612
MYb71 - co-culture == 0	1.17	2.081	0.562	0.805

### Sheet: Table S2
Supplementary Table S2. Comparison of MYb11 and MYb71 colonization of Ce_MY316 L4 stage larvae in monoculture and in co-culture using ANOVA followed by Dunnett post-hoc test.
ANOVA
	Df	Sum Sq	Mean Sq	F-value	P-value
Species	2	3.843	1.921	1.924	0.189
Replicate population (pop)	1	0.516	0.516	0.517	0.486
Species:Pop	2	0.261	0.13	0.131	0.879
Residuals	12	11.986	0.999	NA	NA
Dunnett post-hoc
Hypothesis	Estimate	Std. Error	t-value	P-value
MYb11 - co-culture == 0	0.03	1.316	0.023	1
MYb71 - co-culture == 0	0.578	1.316	0.439	0.871

### Sheet: Table S3
Supplementary Table S3. Comparison of relative abundances of MYb11 and MYb71 along the biphasic life cycle using paired t-tests. P-values shown are FDR-corrected.
Phenotypic data	Df	t-value	P-value
Early colonization	4	2.295	0.083
Colonization	5	-2.315	0.068
Short-term persistence	5	-3.596	0.016
Release	5	-3.487	0.018
Growth (0h)	5	-2.139	0.085
Growth (24h)	5	3.403	0.019
Growth (72h)	4	3.023	0.04
Growth (168h)	5	1.304	0.249

### Sheet: Table S4
Supplementary Table S4. Comparison of MYb11 and MYb71 motility (colony expansion and swarming) in monocultures and in co-culture using ANOVA followed by Tukey post-hoc tests.
Colony expansion (24h)
ANOVA
	Df		Sum Sq	Mean Sq	F-value	P-value
Strain	2		0.009	0.004	23.228	0.001
Residuals	6		0.001	0
Tukey post-hoc
Hypothesis	Estimate		Std. Error	t-value	P-value
MYb11 - co-culture == 0	0.039		0.011	3.526	0.029
MYb71 - co-culture == 0	-0.037		0.011	-3.288	0.038
MYb71 - MYb11 == 0	-0.076		0.011	-6.814	0.001
Colony expansion (72h)
ANOVA
	Df		Sum Sq	Mean Sq	F-value	P-value
Strain	2		0.024	0.012	14.643	0.005
Residuals	6		0.005	0.001
Tukey post-hoc
Hypothesis	Estimate		Std. Error	t-value	P-value
MYb11 - co-culture == 0	0.009		0.023	0.378	0.925
MYb71 - co-culture == 0	-0.104		0.023	-4.486	0.01
MYb71 - MYb11 == 0	-0.113		0.023	-4.864	0.007
Swarming (24h)
ANOVA
	Df		Sum Sq	Mean Sq	F-value	P-value
Strain	2		10.819	5.409	47.566	0
Residuals	6		0.682	0.114
Tukey post-hoc
Hypothesis	Estimate		Std. Error	t-value	P-value
MYb11 - co-culture == 0	0.063		0.275	0.23	0.971
MYb71 - co-culture == 0	-2.293		0.275	-8.329	<0.001
MYb71 - MYb11 == 0	-2.357		0.275	-8.56	<0.001

### Sheet: Table S5
Supplementary Table S5. Empirical parameters for simulation model of community composition along iterations of the biphasic life cycle.
Parameter	Description	Value	Source
PropA_initial	Proportion of MYb11 in community at inoculation	0.315246	Median proportions of MYb11 and MYb71 in co-culture inoculation (see Fig. 2F)
wW_A	Relative fitness of MYb11 in worms	0.882598	Derived from probability of MYb11 presence on plate at the end of the free-living phase, i.e. median proportion of MYb11 on NGM plate after 72h of growth (within community of ancestors; see Fig. 2F)
wP_A	Relative fitness of MYb11 free-living on plate	0.228597	Derived from probability of MYb11 presence in worm at the end of the host-associated phase, i.e. median proportion of MYb11 in L4 larvae during short-term persistence (within community of ancestors; see Fig. 2C)
Kw	Carying capacity per worm	100000	Magnitude of max. CFU/L4 larvae observed during short-term colonization (see Fig. 2C)
Kp	Carrying capacity per plate	142384000000	Max. CFU/NGM plate observed after 72h growth (see Fig. 1B)

### Sheet: Table S6
Supplementary Table S6. Comparisons of species proportions in ancestral and evolved communities along the biphasic life cycle. For comparisons, Generalized Linear Models with Binomial distributions and Tukey post-hoc tests (FDR-corrected) were used.
Growth (0h)	Hypothesis	Estimate	Std. Error	z-value	P-value
	EVO+host - ANC == 0	3.193	0.672	4.752	0
	EVO-host - ANC == 0	2.232	0.482	4.63	0
	EVO+host vs. EVO+host == 0	-0.961	0.71	-1.354	0.36
Growth (24h)	Hypothesis	Estimate	Std. Error	z-value	P-value
	EVO+host - ANC == 0	1.964	0.787	2.496	0.033
	EVO-host - ANC == 0	1.312	0.689	1.904	0.134
	EVO+host vs. EVO+host == 0	-0.652	0.947	-0.689	0.766
Growth (72h)	Hypothesis	Estimate	Std. Error	z-value	P-value
	EVO+host - ANC == 0	0.379	0.638	0.594	0.823
	EVO-host - ANC == 0	0.015	0.615	0.024	1
	EVO+host vs. EVO+host == 0	-0.364	0.655	-0.555	0.844
Growth (168h)	Hypothesis	Estimate	Std. Error	z-value	P-value
	EVO+host - ANC == 0	0.106	0.519	0.204	0.977
	EVO-host - ANC == 0	0.173	0.611	0.284	0.956
	EVO+host vs. EVO+host == 0	0.067	0.634	0.106	0.994
Early colonization	Hypothesis	Estimate	Std. Error	z-value	P-value
	EVO+host - ANC == 0	2.192	1.742	1.259	0.406
	EVO-host - ANC == 0	-0.051	0.902	-0.057	0.998
	EVO+host vs. EVO+host == 0	-2.244	1.738	-1.291	0.388
Colonization	Hypothesis	Estimate	Std. Error	z-value	P-value
	EVO+host - ANC == 0	1.451	0.556	2.61	0.025
	EVO-host - ANC == 0	0.773	0.551	1.403	0.339
	EVO+host vs. EVO+host == 0	-0.678	0.524	-1.294	0.398
Short-term persistence	Hypothesis	Estimate	Std. Error	z-value	P-value
	EVO+host - ANC == 0	1.533	0.504	3.04	0.007
	EVO-host - ANC == 0	1.028	0.499	2.059	0.098
	EVO+host vs. EVO+host == 0	-0.505	0.467	-1.08	0.526
Release	Hypothesis	Estimate	Std. Error	z-value	P-value
	EVO+host - ANC == 0	3.382	1.843	1.835	0.154
	EVO-host - ANC == 0	3.765	1.822	2.066	0.094
	EVO+host vs. EVO+host == 0	0.383	1.196	0.32	0.944

### Sheet: Table S7
Supplementary Table S7. Comparisons of species abundances of ancestral and evolved communities during colonization and short-term persistence. For this, GLMs with Gamma distributions as well as Dunnett post-hoc tests with FDR-correction were used.
Colonization
GLM	Estimate	Std. Error	t-value	P-value
Intercept	0.397	0.0388	10.254	<0.001
Evol.treatment_EVO+host	-0.038	0.029	-1.298	0.2
Evol.treatment_EVO-host	-0.001	0.031	-0.036	0.971
Culture_MYb71	-0.019	0.031	-0.605	0.548
Culture_co-culture	-0.053	0.03	-1.809	0.077
Replicate	-0.01	0.007	-1.417	0.163
Dunnett post-hoc
Hypothesis	Estimate	Std. Error	t-value	P-value
EVO-host vs. ANC == 0	-0.001	0.031	-0.036	0.999
EVO+host vs. ANC == 0	-0.038	0.03	-1.298	0.321
Short-term persistence
GLM	Estimate	Std. Error	t-value	P-value
Intercept	0.384	0.03	12.834	<0.001
Evol.treatment_EVO+host	-0.034	0.022	-1.513	0.137
Evol.treatment_EVO-host	-0.007	0.023	-0.316	0.753
Culture_MYb71	-0.045	0.023	-1.945	0.058
Culture_co-culture	-0.05	0.023	-2.199	0.033
Replicate	-0.013	0.005	-2.382	0.021
Dunnett post-hoc
Hypothesis	Estimate	Std. Error	t-value	P-value
EVO-host vs. ANC == 0	-0.033	0.022	-1.513	0.223
EVO+host vs. ANC == 0	-0.007	0.023	-0.316	0.928

### Sheet: Table S8
Supplementary Table S8. Comparisons of worm population size on different species as well as ancestral vs. evolved community lawns. For this, ANOVAs with Dunnett post-hoc test and FDR correction were applied.
Comparison between species
ANOVA	Df	Sum Sq	Mean Sq	F-value	P-value
Species	2	716.262	358.131	2.906	0.097
Replicate population (pop)	1	28.041	28.041	0.227	0.643
Species:pop	2	10.563	5.281	0.043	0.958
Residuals	11	1355.84	123.258
Tukey post-hoc
Hypothesis	Estimate	Std. Error	t-value	P-value
MYb11 vs. co-culture == 0	10.639	14.617	0.728	0.698
MYb71 vs. co-culture == 0	-3.496	14.978	-0.233	0.961
MYb71 vs. MYb11 == 0	10.639	14.617	0.728	0.698
Comparison between evolved communities
ANOVA	Df	Sum Sq	Mean Sq	F-value	P-value
Evol. treatment	2	1411.86	705.931	4.005	0.025
Replicate population (pop)	1	155.273	155.273	0.881	0.353
Strain:pop	2	69.647	34.824	0.198	0.821
Residuals	43	7578.65	176.248
Tukey post-hoc
Hypothesis	Estimate	Std. Error	t-value	P-value
EVO-host vs. ANC == 0	16.757	10.411	1.609	0.201
EVO+host vs. ANC == 0	7.731	11.002	0.703	0.711
